# Upfront Menin-inhibitor resistance in multiply pretreated leukemias

**DOI:** 10.1101/2023.03.16.532874

**Authors:** Leila Mahdavi, Haley Goodrow, Fatemeh Alikarami, Alexandra Lenard, Simone S. Riedel, Clara Libbrecht, Isabel Bowser, Sarah K. Tasian, Catherine D. Falkenstein, Bryan Manning, Sarah Skuli, Martin P. Carroll, Gerald Wertheim, Sheng F. Cai, Gerard McGeehan, Hongbo M. Xie, Kathrin M. Bernt

**Affiliations:** Division of Pediatric Oncology, Children’s Hospital of Philadelphia, Philadelphia, PA, USA; Department of Bioinformatics and Health Informatics (DBHI), Children’s Hospital of Philadelphia, Philadelphia, PA, USA; Department of Pediatrics, Perelman School of Medicine at the University of Pennsylvania and Abramson Cancer Center, Philadelphia, PA, USA; Department of Medicine, Perelman School of Medicine, University of Pennsylvania, PA 19104, USA; Department of Pathology, Children’s Hospital of Philadelphia, Philadelphia, PA, USA; Department of Medicine, Memorial Sloan Kettering Cancer Center, New York, NY, USA

## Abstract

Inhibitors of the Menin-KMT2A interaction are promising agents for the treatment of *KMT2A*-rearranged (*KMT2A*-r) leukemias. We evaluated Menin inhibition in patient derived xenografts of *KMT2A-r* leukemias with high-risk features. Three AMLs with high-risk fusion partners (*MLLT10, MLLT4*) and two infant ALL samples were sensitive to Menin inhibition. We also evaluated serial samples from two patients with multiply relapsed ALL. We found that highly pretreated *KMT2A-AFF1* ALL samples were much less sensitive compared to cells obtained earlier in the same patients’ disease course. Since none of the patients had been treated with a Menin inhibitor, resistance in these highly pretreated samples was acquired in the absence to Menin inhibitor exposure. Transcriptomic analysis documented sustained on-target efficacy towards the canonical targets in the Menin-inhibitor in resistant cells. Targeted genomic analysis documented the emergence of multiple co-mutations, including RAS pathway and *TP53* mutations, although neither was sufficient to induce Menin-inhibitor resistance in vitro. Downregulation of KMT3D may account for resistance in one patients; inactivation of KMT2C/D had previously been reported to result in Menin inhibitor resistance. Future studies will need to clarify more broadly which genomic/epigenomic alterations drive upfront resistance. Regardless of mechanism, our data supports using Menin-inhibitors upfront or in early lines of therapy before substantial genomic or epigenomic evolution has occurred.
