## Supplemental Table 1 for "Upfront Menin-inhibitor resistance in multiply pretreated leukemias"

### Sheet: Gene Sets
Table S1: Lists of genes in the gene sets used for GSEA.
Borkin_MI389_DN	RS4;11_Menin_VTP_DN	Molm13_Men1KO_DN	Brown Myeloid Dev.	HOXA9_DN	HOXA9_UP	Menin-UTX targets	Fridman Senescence
198	150	69	161	190	191	1720	97
Genes down after Menin inhibition (MI-389) in MV4;11	Top 150 genes with a Menin ChIP-Seq peak in RS4;11 cells that are downregulated upon inhibition with VTP	Genes down upon knockout of MEN1 in Molm13		Genes down after HOXA9 knockdown	Genes up after HOXA9 knockdown	Genes with a Menin ChIP-Seq peak that acquire a UTX peak and are induced after MI-503 treatmet	Curated list of genes reported to be associated with sensescence (review)
BORKIN_2015_MV411_MI-389_Dn; PMID: 25817203	RS411_ChIP_Menin_VTP_Dn_150; PMID: 31821784	MOLM13_MEN1ko_Dn_2F_d6; PMID: 31821784	BROWN_MYELOID_CELL_DEVELOPMENT_UP, M1430. PMID: 16769770	HOXA9_DN:V1_DN, M2848; PMID: 19056693	HOXA9_DN:V1_UP, M2850; PMID: 19056693	Menin-UTX target genes induced by MI-503 treatment. PMID: 31821784	Fridman Senescence, PMID: 18711403
CBS	ZMYND11	CPEB2	ABCD2	ACPP	AC005747.1	Tmem154	AHR
OCSTAMP	JMJD1C	CDKN2C	ABHD5	ADM	ACTA2	Dgat2	ALDH1A1
MEF2C	PHF10	ZNF521	ACKR1	AGO2	ACYP2	Arhgap30	ANAPC10
DLX2	GNAQ	MEIS1	ACTN1	AIDA	ADA2	Csf3r	BMI1
FHL1	MEIS1	HOXA10	ANPEP	ALDH1A3	ADAM9	Chil1	CCN2
ATF5	REEP3	C9orf66	ANXA4	ALDH5A1	AGTPBP1	6430548M08Rik	CCN4
SLC38A1	C6orf120	HOXA11	ANXA5	ALDOC	AKIRIN1	Acsl1	CD44
DDIT4	IGF2BP2	HOXA9	AOAH	ALKBH1	ANKRA2	Klf6	CDC25B
FCER2	CDK6	JMJD1C	APOL3	ALOX12	ANKRD46	Adpgk	CDKN1A
BCAT1	PIWIL4	SP9	ARHGEF3	APOBEC3B	ARHGAP26	Il1rn	CDKN1B
TRIB3	FUT4	HOXA13	ATP6V1B2	ARHGAP11A	ARHGEF3	Il6ra	CDKN1C
SDC2	ZBTB33	C22orf26	ATP6V1E1	ARRB1	ARL4C	Tmcc1	CDKN1D
PRDM8	ARID1B	WNK1	BCL2A1	ATAD2	ASCC3	Ankrd22	CDKN2A
G0S2	CPEB2	HMX3	C2	ATF5	ATXN1	Lcn2	CDKN2B
ZFP36L1	ARID2	IGF2BP2	C3	BCAT1	BAX	Abcc5	CITED2
MEIS1	MYB	CDK13	C5AR1	BFAR	BST1	Il17ra	CKS1B
CTH	PBX3	SKIDA1	C9orf16	BHLHE40	CARD9	C3	CLTB
CCPG1	SATB1	PBX3	CAMP	BRCA2	CCNA1	Slco4c1	COL1A1
ASNS	CLECL1	DACH1	CAP1	C1orf112	CCR2	Myo1d	CREG1
PSAT1	BAZ2B	HOXA7	CAPG	CBS	CD209	Tmem63a	CRYAB
AKR1C1	GFI1	EGLN1	CAPN3	CCNK	CD84	Arhgef3	CXCL14
VLDLR	EMB	REEP3	CCDC125	CD300A	CD86	Zyx	CYP1B1
PHGDH	KCNN2	PHF10	CCL23	CD3EAP	CDK8	Ets1	E2F4
RHOBTB3	FOXP2	DOCK8	CCND2	CDC45	CHI3L1	Mapk3	EEF1A1
PCK2	FLT3	BMI1	CCR1	CDC6	CHUK	Dhrs3	EGR1
CCL2	PHLPP1	ANXA2R	CCR2	CDT1	CLK4	Sgk1	EIF2B2
UGCG	ZEB2	EFNA5	CD33	CEP55	COL6A3	Vsir	ESM1
SLC2A5	C9orf66	FOXP1	CD44	CIDEB	COQ10B	Acox3	FLJI4675
DLX1	SKIV2L2	COMMD3-BMI1	CD52	COCH	CRISPLD2	Id2	FN1
SPOCK1	H2AFY	ZBTB33	CD68	COL9A3	CRY1	Tnfaip2	GSN
CCL5	HOXA10	ZEB2	CD80	CPNE3	CSNK1G3	G6pdx	GUK1
IFITM1	FOXP1	ARID2	CEACAM1	CRIP1	CSPG4	C5ar2	HPS5
KCNE1	RREB1	FOXP2	CEBPD	CSRP3	CTSL	Lcp1	HRAS
FLRT1	HMX3	CDK6	CLDN1	CST7	CXCL8	Vim	HSPA2
ETV5	CDK1	ZMYND11	CLEC4A	CYP51A1	CXCR2	Tbc1d20	HTATIP2
PSPH	LRRC8C	SATB2	CLEC5A	DCTN4	CYFIP2	Myadm	HTRA1
RGS16	IKZF1	SENP6	CLEC6A	DHCR7	CYLD	Add1	HTRA1
KLF2	CNST	C6orf120	CNDP2	DLX5	CYP1B1	Gpr146	ID1
WARS	UGCG	STXBP5	CNN2	DUSP7	CYTIP	Fcer1g	IFI16
BBX	IGF2BP1	TNPO1	CPD	E2F8	DHX29	Anxa11	IFNG
TUBE1	HNRNPU-AS1	TCF12	CPNE3	ECH1	DICER1	Camp	IGF1R
NDFIP2	CSMD3	BARX1	CSF2RA	EEF1AKMT3	DYNLT3	Slc2a6	IGFBP1
WT1	HOXA9	LPHN3	CSTA	EGR1	ENTPD4	Lasp1	IGFBP2
SLC7A11	FGL2	KCNN2	CTSS	ELOVL6	ERLIN2	Kctd20	IGFBP3
T1560	PITX1	SATB1	CYBB	EPB41L2	FAM98A	Nedd9	IGFBP4
GRB10	ELF1	SHOX2	DAB2	EPS8	FAS	Fosl2	IGFBP5
SLC7A5	GOLPH3	SOCS2	DEGS1	ERG28	FBXL5	Ctdsp2	IGFBP6
SLC3A2	EFCAB2	TNRC18	DGAT2	ERO1A	FCER1G	1600014C10Rik	IGFBP8
TTC28	ZCCHC2	SMC4	DOP1B	EXOC1	FCER2	Add3	IGSF3
TGM2	NSMAF	SCAF11	DSTN	EXOSC5	FCGRT	Agpat2	ING1
NCF1	KCTD9	HMX2	EDAR	FADS1	FDXR	Tnfrsf1b	IRF5
GPT2	AGO3	FOXD4	EDIL3	FADS2	FGL2	Entpd1	IRF7
ALOX12	HMMR	EIF4E3	EGR1	FANCG	FNDC3A	Arrb2	ISG15
TMEM154	RNASEH2B	BCL11A	EMCN	FANCI	FNDC3B	Samhd1	LAMA1
PBX3	DOCK8	ZNF516	EREG	FANCL	FOS	Ppp2r5a	LDB2
NRIP3	SFMBT2	TAPT1	ESYT2	FCGR2A	FRAT1	Mocs1	MAP1LC3B
ANTXR2	CDKN1B	GPR27	F10	FCGR2B	FRY	Rassf5	MAP2K3
CD44	PHF14	NR2F1	FCGR1A	FCGR2C	FUCA1	Aldh3a2	MAP2K6
ADCY9	LAMP5	THSD7A	FGR	FKBP5	FYN	Jak1	MAPK14
KCNG1	SMC4	RNF220	FHAD1	FZD6	FZD2	Narf	MARCKS
RPS6KA2	NIPBL	NIPBL	FPR1	GABRA4	GADD45A	Mtus1	MDM2
REEP3	SENP6	UNCX	FPR2	GADD45GIP1	GALC	Alox5ap	MMP1
CLEC2D	MSMO1	CDKN1B	G6PD	GINS1	GALNT7	Rhob	MORF4
GGT1	HMX2	EMB	GLRX	GINS3	GDF15	Nceh1	MYC
PLXNA1	DR1	GFI1	GNS	GINS4	GLIPR1	Rab3d	NDN
P2RX7	UBE2Q2	PROK2	GP5	GK3P	GNS	Crebrf	NME2
EEF1A2	HIST1H1E	DNAJC1	GRINA	GMCL1	GPR137B	Sort1	NRG1
TRIM9	KIF11	MEIS2	GRN	GNA13	GPR18	Lyst	OPTN
ATP10A	HIST1H2BD	MYB	GSN	GPATCH2L	GPR183	Cotl1	PEA15
CARS	FNDC3B	PIWIL4	GSTM5	GPM6B	H2AC6	Degs1	RAB13
SESN2	ASF1A	FUT4	GYG1	GRB10	H2BC12	Pstpip1	RAB31
DBN1	PARP8	ARID1B	HCK	H1-10	H2BC5	Gltp	RAB5B
ARHGAP44	REL	CNOT6L	HEBP1	H1-4	H2BC9	Cep19	RABGGTA
CNTN4	ARHGAP11A	ZIC2	HEXB	H3C2	H2BS1	Atp7a	RAC1
AARS	CHD2	ASF1A	HLX	HACD1	HDAC4	Plekho2	RB1
C5orf28	METTL12	TFAP2A	ID2	HELLS	HLA-DMA	Mcl1	RBL2
CACNA2D4	SOX4	ARHGAP11A	IL1B	HHEX	HLA-DRA	Dck	RGL2
LATS2	HIST1H2AG	HNRNPU	IL1R2	HILPDA	HPSE	Cds2	RRAS
ARHGEF10	MST4	TBC1D5	IL1RN	HMGCR	ICAM3	Agl	S100A11
MTHFD2	HIST1H2BK	AIM1	IL4I1	HMGCS1	IER5	Ptgs1	SERPINB2
ARHGEF3	KIAA0247	RSRC1	IQGAP1	HMGN5	IFFO1	Lnpk	SERPINE1
PLD6	CHSY1	GNAQ	ITGAM	HOXA5	IFI16	Wdfy3	SMPD1
EPS8	LRR1	NDUFC1	ITGAX	HOXA9	IFI30	Mctp2	SMURF2
DCTN4	NRIP1	ANKRD18B	ITGB2	HSPA6	IFT57	Kcnj2	SOD1
EGR1	ZCCHC7	MBP	JUNB	IGFBP2	IFT74	Ctdsp1	SPARC
INPP1	EVI2A	MLLT10	KLHDC4	INAVA	IL10RA	Map3k9	STAT1
CSMD3	CCNC	ZFP36L2	LALBA	ITGA4	IL13RA1	Ptpn6	TERT
MTHFD1L	SLC44A1	NAALADL2	LASP1	ITGB5	IPCEF1	Slc6a6	TES
C9orf91	PURB	CHRFAM7A	LCN2	KCTD15	ISG15	Atp2a3	TFAP2A
BCL2	ATAD5	ZC3HAV1	LILRB4	KCTD20	JAK2	Adora2b	TFF3
INHBA	ATRX	ARHGAP11B	LYZL2	KLHL7	KIAA0232	Mxd1	TGFB1I1
IL2RA	METTL15	BAZ2B	MAPK3	LMAN1	KIFBP	Cpd	THBD
WNT10B	CCT8	TRA2B	MCEMP1	LPCAT3	KLF4	Rasa3	TNFAIP2
JHDM1D	TIFAB	CRADD	MCL1	LRRC37A4P	KMT5B	Rab11fip1	TNFAIP3
HLCS	PDE3B	C3orf80	MMP8	LSS	LPAR6	Itih5	TP53
ARTN	SAV1	HMGA2	MPEG1	MACROD1	LY96	Pygl	TSPYL5
SLC25A40	MRPL33	FAF1	MSRB1	MCM10	MAP4K4	Ssh2	VIM
HIST1H2BK	RFWD2	RREB1	MXD1	MCM3AP-AS1	MARCHF2	Mtmr3
TCEA1	FAM120A	SOBP	MYO1B	MEIS1	MCUB	Efhd2
IL15RA	E2F7	HOXA3	NEAT1	MEN1	MNDA	Pfkfb4
RUNX2	SYK	IKZF1	NFAM1	METTL16	MPO	Tbc1d2
ASS1	EXOC5	ZC3H12C	NOS1	MEX3D	MS4A3	Pten
DDIT3	TCF12	SAP30	NPC1	MFAP4	MS4A4A	Zbtb7b
PAG1	CDK13	PARP8	NQO1	MICB	MS4A6A	Dennd3
TACC2	KLRC4-KLRK1	HIPK3	NXPE4	MPI	MSRB1	Itgb5
HOMER1	STOM	BCOR	OLR1	MSMO1	MYOF	Cap1
DUSP6	HHEX	ANP32A	PGD	MT1G	NAGK	Fbxo10
ST6GALNAC3	ABCB10	PAN3	PIK3CB	MVD	NCF2	Hlx
JMJD1C	BUB3	PHIP	PLA2G2E	MYO1B	NDFIP1	Tnfsf14
MARS	CERS6	ZNF280D	PLAUR	NCAPD2	NGRN	Ptpn1
CYTIP	ZBTB41	FCHO2	PLG	NDC1	NOD2	Chn2
ZFR	KLRC4	WEE1	PLGRKT	NELFCD	NUP58	Rab8b
AKR1C2	SH3RF1	BHLHE22	PLK3	NELFE	OAT	Map1lc3b
ANKRD28	DEPDC1	RNASEH2B	PSTPIP2	NET1	OSTM1	Atg16l2
CCDC90B	TRIP12	HIST1H2BK	PYGL	NFATC3	OTULINL	Shc1
SLC1A5	DENND4A	HMMR	PZP	NME4	PAQR3	Aatk
IL1RAP	HSPBAP1	FAM78A	QSOX1	NOTCH2	PARP12	Iqgap1
TOX2	TOR1AIP2	ZCCHC2	RACK1	NPR3	PECAM1	Fgd3
APOLD1	TBCK	MSL2	REG3G	NPTX2	PHTF2	Slc35e1
METRNL	MRPL39	TNS3	REN	NPY	PIK3R3	Esyt2
HERC2P4	ERBB2IP	PTPRJ	RNASE4	NRGN	PLAA	Ndrg1
JDP2	BORA	MIER1	RPE	NUTF2	PLK2	Rab5b
RAB33A	PYGL	RCC1	RPL13	ORC1	PTGER4	Plcg2
LY96	FRY	GLCCI1	RPS17	PARVB	PTPRE	Acap2
VEGFA	PRRG1	ANO6	S100A11	PDK1	RABAC1	Cast
CEP70	HNRNPU	ELF1	S100A6	PER2	RBM47	Snrk
IGF2BP2	EPS15	CNST	SAT1	PFAS	RCBTB1	Eif2ak3
CDKN1A	DENND1B	TMEM117	SCARB2	PHLPP1	RCBTB2	Nbeal2
TNF	NDC80	TMEM30A	SEPTIN5	PLAGL1	RNF11	Soat1
TSC22D3	NUDT5	DLX5	SERPINC1	PLK4	RNF130	S100a8
SNAPC1	C12orf66	TIFA	SGMS2	PRIM2	ROGDI	Jup
KCNN2	ARL8B	EEF1A1	SIGLEC8	PSIP1	RPS6KC1	Tmem50b
CALCOCO2	MIER1	ZNF131	SIRPA	PTER	S100A8	Crebl2
GARS	MS4A6A	PTGES3	SLC15A3	RAB33A	S100A9	Gda
TRIM16	TMEM30A	FLT3	SLC30A6	RB1	SAMHD1	Mfsd14b
FAM100B	KIF18A	HNRNPF	SLC31A2	RBM38	SAR1B	Exoc3
TNFAIP3	CD47	NRIP1	SLC6A6	RFWD3	SCHIP1	Rnf149
KAZN	SENP1	EFCAB2	SLFN12	RGS1	SCPEP1	Ypel3
CMAHP	RSRC1	WDR27	SLFN12L	RGS16	SERPINB8	Card19
LETMD1	DPM1	BCL2L11	SOAT1	RHOBTB3	SESN1	Gnai2
KRT18	SH3KBP1	ADRBK1	SP100	RNASEH2A	SGK3	Sh2d3c
USP31	CXorf21	LRR1	SPACA7	RNF144A	SHTN1	Sft2d2
GK	VRK1	PTMA	STOM	SAR1A	SLC22A18	Ralbp1
FCGR1B	GEN1	MAP3K1	TCL1A	SAV1	SLC22A4	Msra
ST3GAL3	CSNK1E	MB21D1	TECPR1	SCAMP4	SLC26A2	Atp2c1
FZD6	IKBIP	TWF1	TEX101	SERINC5	SLC30A1	Relt
SUSD3	KIF20B	OAZ1	TGFBI	SHMT1	SLC35D2	Mtmr6
CADM1	APOLD1	CKS2	TIFAB	SLC1A5	SLC39A6	Nfkbia
NEDD4	BCAT1	HIST1H4I	TLR2	SLC25A1	SLC46A3	Rassf2
PTER	KIF23	IRF2BP2	TNF	SLC29A1	SNX10	Mvd
BCL2L10			TNFRSF1A	SLC29A2	SORL1	Socs3
ITGB1			TNNT3	SLC2A3	SRD5A1	Phf21a
ZNF506			TP53INP1	SLC2A5	ST3GAL6	Clcn7
HIST3H2A			TREM2	SLC38A1	STK39	Akt2
FAM129A			TRPM2	SLC7A2	STX12	Abtb1
AHR			TYROBP	SLITRK5	TAX1BP3	Picalm
USP18			UPP1	SMAGP	TDRD7	Bmf
SERPINI1			VSIR	SNAPC3	TFEC	Lrrc8d
NEK6			WFDC21P	SOX18	TGM5	Zfp36
PREB			XDH	SP1	THBD	Adipor1
XBP1			ZYX	SPON2	THBS4	Rgs2
CHAC1				SPP1	THEMIS2	Ccno
MLST8				SPRY2	TICAM1	Slc23a2
PTBP3				SQLE	TIGAR	Fam102a
RTCA				SREBF1	TMEM251	Pnkp
TPD52				SSR3	TNFRSF10B	Fnip2
SYTL1				STAG3L1	TOB1	Cyb561d1
CYP2R1				STAM	TP53I3	Rab7
CLIC4				SV2A	TP53TG1	Atg7
LYRM1				TAF4B	TPK1	Abcd1
ARPC5L				TBC1D30	TRIM22	Mgst1
PYCR1				TBL1XR1	TRPM4	Galnt3
RABGAP1L				TBXA2R	TSEN34	Notch2
VENTX				TES	TSPOAP1	Sipa1l2
CHST11				TEX15	TWF1	Tm6sf1
PPAPDC1B				TEX264	TYMP	Cln5
NXF3				TIPIN	TYROBP	Ccng2
LPHN3				TMCO6	UBE2W	Stat1
HOXA10				TMEM106C	UGGT2	Birc3
HBEGF				TMEM45A	UHRF1BP1L	Vasp
ZCCHC7				TOMM34	USP15	Nsdhl
F8A1				TRIB3	VASH1	Pcyt1a
BIN2				TRMT2B	VCAN	Phospho1
DOCK6				TSC22D3	XPC	Map3k8
CPEB2				UBE2E3	ZCCHC2	Tmem104
FAR2				VEGFB	ZFYVE16	Lrrfip1
OAS2				WBP2	ZMAT3	Psen1
SUSD1				XK	ZNF107	Ttc21a
SNORA84				ZIC1	ZNF271P	Trp53inp1
RHOQ				ZNF395	ZNF277	Dhrs7
PDGFA					ZNF394	Slc45a4
LOC100288152						Selplg
SLC27A2						Tfe3
MRRF						Rac2
HSPA13						S100a9
EIF4EBP1						Samd8
RBKS						Apaf1
DLGAP4						Cdc25a
						Pi16
						Sh3bp5
						C1galt1
						Litaf
						Plekhm1
						Atg9a
						Dgat1
						Tesk2
						Tpst2
						Abcg1
						Abca3
						Mcf2l
						Rab11fip4
						Eepd1
						Hk1
						Trem3
						Dnajc14
						Sh2b3
						Srebf2
						Smc1a
						Il16
						Mbd2
						Numb
						Fes
						Rab6a
						Idh1
						Mgat4b
						Tgfbr1
						Bcl6
						Atp6v0a1
						Rcbtb2
						Heca
						Lgals3
						Abhd2
						Map3k3
						Map2k4
						Neurl3
						Slain2
						Arl4c
						Atxn1l
						Inpp4a
						1810055G02Rik
						Olfml2b
						B4galt3
						Kif21b
						Btg2
						Lfng
						Aacs
						Fdft1
						Ap1m1
						Klf13
						Stard4
						Megf9
						Xylt1
						Stat3
						Fam107b
						Osbpl2
						Sp3
						Pglyrp1
						Map2k1
						Cers5
						Pak2
						Nfatc1
						Plxnd1
						Pxn
						Actg1
						Stag1
						Slc44a2
						Fnbp1
						Man1c1
						Ing1
						Kidins220
						Fam160a2
						Hmgcs1
						Dhcr24
						Tbc1d8
						Tnfrsf1a
						Slc36a1
						Washc2
						Actn1
						Sorl1
						Slc25a44
						Sh2b2
						Cdk2
						Runx1
						Zfyve27
						Pbxip1
						Inpp5a
						Cyfip1
						Sgpl1
						Rara
						Rad21
						Wdr1
						Rnf44
						Lmbrd1
						Cpne1
						Hbp1
						Hlcs
						Fry
						Rab8a
						Rtn4
						C2cd2l
						Nadk
						Pdpk1
						Trim25
						Klhl24
						Hhex
						Adrb2
						Mapkapk3
						Tpcn1
						Nptn
						Tor1aip1
						Slco4a1
						Cmtm6
						Sema4c
						AI467606
						Orai2
						Tgm1
						Ppard
						Susd6
						Fcgr3
						Ubc
						Rhbdf2
						Rgs19
						Pnpla8
						Hmgn2
						Copg2
						Zdhhc5
						Dusp1
						Atp6v1b2
						Mapk7
						Xpr1
						Gfod1
						Rsu1
						Esyt1
						Clcn5
						Eif4ebp2
						Nin
						Racgap1
						Klf2
						Zfp292
						Aph1a
						Impad1
						Rnf13
						Nemp1
						Bach1
						Atp8a1
						Zfp36l2
						Fkbp5
						Dhdds
						Wdfy4
						Cables2
						Grk6
						Acbd5
						Ralb
						Cbl
						Arhgdia
						Lims1
						Trp53inp2
						Lysmd3
						Rassf4
						Tspan14
						Acvr2b
						Cdca7
						Ldlr
						Msrb1
						Ltc4s
						Fam168a
						Txndc16
						Insig1
						Bnip3l
						Myh9
						Sptlc2
						Fam76a
						Scd2
						Pnrc1
						Ifnar1
						Tnrc6b
						Adipor2
						Pigb
						Ano10
						Ube2h
						Scamp2
						Ttc7
						Pitpna
						Arhgap1
						Mcoln1
						Mfsd1
						Coro1c
						B230208H11Rik
						Prkcd
						Diaph1
						Mef2a
						Fasn
						St3gal1
						Trpm7
						Gabarap
						Cdc42se2
						Rhog
						Nrm
						Mkrn1
						Foxo3
						Slc29a3
						Spi1
						Sec22c
						Mecp2
						0610030E20Rik
						Zdhhc7
						Unc119b
						Clasp1
						Cdk19
						Xrcc5
						Map3k14
						Fos
						Far1
						Rps6ka1
						Ywhah
						Il4ra
						Ipmk
						Dag1
						Adam10
						Slc26a2
						Echdc1
						Csrnp1
						Eif5
						Golim4
						Kdm2a
						Ywhab
						Ndel1
						Cask
						Sh3glb1
						Lnpep
						Gpr157
						Rell1
						Btg1
						Wac
						Smarca2
						Asah1
						Slc2a1
						Serinc5
						Optn
						Arid4a
						Elmsan1
						Pdik1l
						Zfp36l1
						Cyp51
						Tkt
						Tmem63b
						Foxn2
						Akt1
						Snx18
						Pqlc1
						Sp1
						Aldh2
						Natd1
						Rab21
						Nkiras2
						Grn
						Gxylt1
						Rap1b
						Epb41
						Gstp3
						Grb2
						Gabpb2
						Eif2ak1
						Atl3
						Zfp652
						Tns2
						Raf1
						Scarb1
						Ap1s2
						Tnks
						Serinc3
						Stx17
						Cyb5a
						Nampt
						Sec14l1
						B4galt5
						Qsox1
						Sqle
						Socs1
						Crk
						Tecpr1
						Rras
						Tnfrsf21
						Arhgap19
						Mbp
						Itpr3
						Twsg1
						Calm1
						Maea
						Ankfy1
						Ccdc186
						Ppp1r15b
						Pcsk7
						Ap3b1
						Cry1
						Ankrd37
						Msmo1
						Fuca2
						Ezr
						Tmem25
						Ubl3
						Coro1b
						Ncoa4
						Nfkbie
						Map3k2
						Lclat1
						Cdc42
						Wbp1l
						Slc15a4
						Lonp2
						Qk
						Pfkl
						Akap13
						Spop
						Sh3bp2
						Ubn1
						Bcl10
						Pttg1ip
						Arl8b
						Mknk1
						Kif24
						Casp2
						Depdc1a
						Ube4a
						Nek7
						Casp3
						Atxn7l3b
						Zfyve26
						Cenpf
						Mknk2
						Wdfy2
						Rnf115
						Sptlc1
						Igf1r
						Dynlt1b
						March8
						Ccnd3
						Sept9
						Stk4
						Plin3
						Mxd3
						Pygb
						Actr2
						Smc3
						D430020J02Rik
						Pank3
						Stk40
						Atp2b1
						Khnyn
						Ropn1l
						Herpud2
						Carhsp1
						Atp6v0d1
						Slc31a1
						Sc5d
						Amotl2
						Nr2c2
						Cdk2ap2
						Ly75
						Map3k11
						Trib1
						Ubxn8
						Tpcn2
						Nfkb2
						Rock1
						Micall2
						Ndst2
						Hook3
						Uvrag
						Mtmr9
						Bcl2l1
						Knl1
						Ctbp1
						Eef2
						Eloa
						Ap2m1
						Stim1
						Ypel5
						A430078G23Rik
						Arl6ip1
						Surf4
						Ccndbp1
						Top1
						Tmem106b
						Alkbh5
						Scp2
						Tmem19
						Lamp1
						Dynlt1f
						Kctd11
						Znfx1
						Kiz
						Mtmr14
						Tob1
						Rab28
						Bnip2
						Xrn1
						Tmem123
						Reep6
						Nuf2
						Slc17a5
						Slc9a3r1
						Tpm3
						F3
						Mapk14
						Gadd45b
						Fbxl20
						Rb1cc1
						Tollip
						Sertad2
						Rnh1
						Gk5
						Zdhhc9
						Itpr2
						Tprgl
						Rpia
						Mid1ip1
						Rcor1
						Slbp
						Wipi1
						Stard3
						Ulk1
						Cpne3
						Taok1
						Tmem40
						Lamtor1
						Cdkn2d
						Tmem62
						Rps6ka5
						Clptm1
						Klf3
						Dkc1
						Kbtbd7
						Tram1
						Cndp2
						Pip4k2c
						Triobp
						Selenok
						Rbfa
						Abtb2
						Prex1
						Mcur1
						Pak1
						Skap2
						Herc4
						Zfp715
						Sertad3
						Gatad2b
						Klf5
						Aph1b
						Zxdc
						Cd82
						Faf2
						Dnajc5
						Anxa6
						Sema4b
						Mxd4
						Inpp5k
						Tcf20
						Crat
						Crkl
						Iqsec1
						Rmnd5a
						Coro2a
						Scaper
						Mettl9
						Casp9
						Cisd2
						Glt28d2
						Ets2
						Snx14
						Tmx3
						Rap2a
						Melk
						Psap
						Ostm1
						Fhod1
						Pip5k1c
						Atg5
						Por
						Sipa1l3
						Fth1
						Osbpl9
						Rbm43
						Mcmbp
						Sh3bp5l
						Lpcat3
						Rab1a
						Rapgef6
						Lmtk2
						Lipa
						Arid3b
						Edem1
						Plcb2
						Dync1i2
						Zfyve1
						Ndfip1
						Osgin1
						Mtdh
						Sephs2
						Pdlim5
						Sp100
						Hnrnpul1
						Glg1
						Atp13a3
						Osbpl8
						Mob3a
						Dock2
						Dync1h1
						Hk2
						Osbpl1a
						Ptpra
						Btbd7
						Pdcd6ip
						Nfatc3
						Fam222b
						Dnajc13
						Epc2
						Ccny
						Tbc1d15
						Mgat1
						Tmem245
						Scyl2
						Dpysl2
						Homez
						Ndc80
						Best1
						Gpcpd1
						Vsig10l
						Dok1
						Cyb5r4
						Tnfaip3
						Ptdss1
						Trim56
						Slc8b1
						Ppm1a
						Reck
						Adap1
						Washc4
						Cyld
						Fbxo3
						Plekhg2
						Rnf114
						Zfand4
						Agpat1
						Zfp658
						Gabarapl2
						Dyrk1b
						Prkx
						Emilin2
						Rel
						Hif1an
						Snap23
						Arpc2
						Wwp2
						Lemd3
						B4galt1
						Maml1
						Bin3
						Klf7
						Kdm3a
						Macf1
						Hnrnpll
						Arpc1b
						Hsd17b7
						Rragc
						Lmbr1l
						Srd5a3
						Atp6ap1
						Gcc1
						Mapre2
						Syne2
						Zfp719
						Rab1b
						Atad2b
						Srebf1
						Opa3
						Gnai3
						Clcn3
						Cltc
						Zfp935
						Pam
						Dcaf12
						8030462N17Rik
						Lbr
						Uba6
						Myl12a
						Skp2
						Ezh1
						Mroh1
						Actr1a
						Rlf
						Grina
						Nfe2
						Pafah1b1
						Treml2
						Tom1
						Klhl36
						Leprot
						Gns
						Sun1
						Rnpep
						Nbr1
						Mtmr12
						Klc3
						Tank
						Polr2a
						Atp6v1a
						Dusp6
						Rsph3a
						Acsl4
						Depdc1b
						Dazap2
						Wdr7
						Ppp1r2
						Gpatch2l
						Fyco1
						Lima1
						Smad6
						Paqr4
						Irak4
						Wdr81
						Gba2
						Midn
						Top2a
						Serinc1
						Tdrd7
						Rtn3
						Gcat
						Gadd45a
						Fam126a
						Supt4a
						Prr11
						Rnf185
						Ripk1
						Zfp729b
						Ppp3r1
						Gpd1l
						Gsk3b
						Elk1
						Parp16
						Lrrc20
						Mnt
						Slc12a9
						Thap6
						Max
						Fbxw11
						Fam120b
						Spen
						Pip5k1b
						Fam214b
						Avl9
						Trp53bp2
						Acly
						Sik1
						Ppp4r3b
						Taok2
						Irf1
						Arf3
						Slc38a6
						Dynlt1a
						Pcbp2
						Washc5
						Actr3
						Fam234a
						Lig1
						Vcl
						Tpp1
						Ncaph
						Spg21
						Wbp2
						Ubald2
						Sdcbp
						Ccdc126
						Smpd2
						Smap2
						Paxip1
						Hpcal1
						Tmem131
						Mcm5
						Rab5c
						Tor4a
						Ccdc47
						Rab11b
						Ostf1
						Iffo2
						Fbxl3
						Ncoa2
						Lrrc8a
						Dcun1d3
						Tmem165
						Morc3
						C130026I21Rik
						Atg3
						Kdm5a
						H13
						Klhl9
						Rab4b
						Sertad1
						Pcna
						Smg1
						Ube2z
						Vps11
						Tmem94
						H2-K2
						Actb
						Ing3
						Mfsd14a
						Map4
						Mtpn
						Tspyl1
						Sf3b1
						Stx2
						Kdm6a
						Kmt2a
						Tmem185b
						Hgsnat
						Cd47
						Arhgef1
						Paip2b
						Utrn
						Hdac4
						Tnrc6c
						Tmbim6
						Arl8a
						Idi1
						Ublcp1
						Pacsin2
						Mturn
						Letm2
						Taok3
						Prkar1a
						Lss
						Zer1
						Atf7
						Rprd1b
						Creb3
						Nek9
						Fam32a
						Fmnl3
						Gnpda1
						Arap1
						Ccnt1
						Dnm2
						Insig2
						Taf7
						Dcaf7
						Laptm4a
						Ctsd
						Bnip3
						Synj1
						Samd4b
						Sf3b2
						Irf9
						Rc3h2
						Sin3a
						Iqgap3
						Nr4a1
						Rab14
						Vps33a
						Lmnb1
						Fam8a1
						Tnks2
						Polr2b
						H3f3a
						Snx29
						Phf20l1
						Slc26a11
						Tsc22d4
						Aph1c
						Nono
						Zfp414
						Bri3
						Tcf19
						Nfkbid
						Stim2
						Phf8
						Nck1
						Pink1
						Fbxo5
						Git2
						Cers6
						Slc35f5
						Ercc6l
						Cnnm2
						Mia3
						Sypl
						Plk4
						Gpr108
						Tmem209
						Usp3
						Tiam1
						Cs
						Gak
						Cfl1
						Zdhhc13
						Cdkn2c
						Ralgps1
						Klf10
						Pdpr
						Cdca4
						Cflar
						Sumf1
						Ensa
						Ralgapb
						Ubxn7
						Ppp1r21
						Adprh
						Mcm4
						Elmod2
						Cyp4f16
						Vrk3
						Ppp2r1a
						Ggnbp2
						Camsap2
						Fam53c
						Ebag9
						Prpf18
						Tmem41b
						Nfic
						Tnfaip8
						Uhmk1
						Bmt2
						Rab5a
						Dnmt1
						Kifc2
						Smad4
						Fer
						Zfp619
						Tug1
						Mbd4
						Cep120
						Nagk
						Ncapg
						Stx7
						Prkag1
						Rbl2
						Gpx3
						Wdr37
						Ppp1cb
						Ppp1cc
						Taldo1
						Tmub2
						Sp4
						Tmco6
						Ppp2r5e
						Pramef8
						Golph3
						Slc39a3
						Rnf170
						Hipk3
						Gse1
						Sec62
						Ier5
						Lipg
						Ptger4
						Eml3
						Acadsb
						Arrdc4
						Nsd3
						Sos2
						Emsy
						Swsap1
						Ykt6
						Nanos1
						Lin9
						Med22
						Fut11
						Kdm1a
						Chmp3
						Atp6v1c1
						Mapre1
						Strn
						Tmub1
						G3bp2
						Mfsd9
						Ubxn4
						Entpd7
						Phf13
						Pias1
						Kcnab2
						Slc35b3
						Llgl2
						Cnnm3
						Tk2
						Dvl2
						Emd
						Mmgt1
						Pias3
						Arhgap24
						Hcfc1
						Tmem167b
						Tex264
						Tmem50a
						Casp8ap2
						Vamp3
						Calm3
						Trp53i13
						Tmf1
						Kmt2c
						Mob1b
						Myo9b
						Epg5
						Spidr
						Ccna2
						Sptbn1
						Cacul1
						Pitpnm1
						Pxmp4
						Dgcr2
						Azi2
						Eml2
						Lrig2
						Dctn4
						Adgrg3
						Erc1
						Ier2
						Aspm
						Nemp2
						Cggbp1
						Sppl3
						Gys1
						Tbk1
						Peli1
						Ap1g1
						Tbc1d13
						Mfsd5
						AU040320
						Borcs6
						Edc3
						Tmem59
						Cep63
						Cep170
						Elf2
						Atg2a
						Edem2
						Rarg
						Nabp1
						Npc1
						Hmgcr
						Aldoa
						Pigg
						Tfeb
						Tagln2
						Zbtb7a
						Rnf38
						Mtch1
						Hgs
						Pygo2
						AI987944
						Pex2
						Hmox1
						Fbxo48
						Pcnt
						Zfand2b
						Hnrnpul2
						Ptp4a2
						Api5
						Nub1
						Ddx5
						Clspn
						Trpc4ap
						Gabbr1
						Rmi2
						Ppig
						Ubap1
						Fbxo28
						Hnrnpf
						Rab10
						Ubr4
						Lonrf1
						Atn1
						Ndfip2
						Cd99l2
						Pgam1
						Stx12
						Vps4b
						Kif5b
						Tex2
						Chmp1a
						Nusap1
						Yeats4
						Rnf141
						Chst12
						Csnk2a1
						Cish
						Tmem179b
						Aip
						Tab3
						Baiap2
						Lmo4
						Ipp
						Micu1
						D2hgdh
						Slc25a11
						Abhd5
						Dhrs11
						Cgrrf1
						Tmem30a
						Dnajb12
						Abcb10
						Krr1
						Tpx2
						Esco1
						Rusc1
						Men1
						St3gal3
						Extl3
						Dtx4
						Elovl1
						Tm7sf2
						Stxbp2
						Zfp687
						Gna12
						Tubb5
						Fbxo46
						Adam17
						Atl2
						Sel1l
						Fam76b
						H6pd
						Atp6v0c
						Nectin2
						Tnrc18
						Rrm1
						Atg14
						Sp2
						Ints3
						Dusp5
						Mef2d
						Cwc25
						Ascc3
						Zfp526
						Brip1
						Adnp2
						Szrd1
						Phip
						Casc3
						Arih1
						Wdr19
						Stard5
						Dlgap5
						Adamts10
						Cic
						Kat5
						Nt5dc3
						Yipf4
						Capzb
						Sfr1
						Pard6b
						Rbm15
						Gucd1
						Urod
						Spg11
						Zswim4
						Cdkn2aip
						Ift140
						Zfp87
						Fads6
						Zbtb44
						Gtf2ird2
						Calcoco1
						Rhot2
						Chfr
						Acbd3
						Rbm45
						Wdr44
						Herpud1
						Pptc7
						Lin54
						Rhbdd1
						Efnb1
						Cdkn3
						Tspan15
						Selenot
						Vkorc1l1
						Cib1
						Cenpc1
						Dnajc1
						Slc35c2
						Ireb2
						Snx32
						Ino80c
						Smarca5
						Tmco1
						Papss1
						Ppm1k
						Sphk2
						Ticrr
						Kif14
						Synrg
						Zbtb24
						Plec
						Sptan1
						Rnf146
						Mon1b
						R3hcc1l
						Snrnp200
						Nrbp1
						Lrrc61
						Kif11
						Ugp2
						Usp38
						Asf1b
						Ankrd9
						Hmgcl
						Rc3h1
						Necap2
						BC052040
						Prx
						Prr14l
						Bsdc1
						Dzip3
						Vps26a
						Zc3h3
						Ugdh
						Itgb1bp1
						Rnf24
						Suco
						Hnrnpr
						Mapk6
						Nfkbiz
						Irf2bpl
						Trappc9
						Junb
						Gpatch8
						Map2k7
						A330035P11Rik
						Cmtr1
						Mon2
						Rfwd3
						Mbtps1
						Akap10
						Adal
						Tmem135
						Rnd1
						Hs1bp3
						Mis18bp1
						Pgk1
						Dedd2
						Spty2d1
						Llgl1
						Mysm1
						Cdca3
						Fbxo33
						Pcgf3
						Pou2f1
						Kdm5c
						Zfp382
						Hmgb2
						Celsr3
						Atp6v1e1
						H3f3b
						Ap3d1
						Ccser2
						Otud7b
						Rilpl2
						Zfand2a
						Mcm9
						Pgd
						Vps4a
						Pdlim7
						Spaca9
						Wrnip1
						Csnk1g2
						Mpdu1
						Tgfbrap1
						Mepce
						1700020I14Rik
						Fbxo38
						Vps39
						Zdhhc20
						Zhx1
						Phlpp2
						Lin7c
						Gdi2
						Cdadc1
						Polg
						Cyp4f13
						Zbtb9
						Cbx8
						Pik3c2a
						Nudt15
						Smim7
						Pfkfb2
						Arfip1
						Ap2a1
						Tmem219
						Orai3
						Mmgt2
						Per1
						Cog5
						Zfp120
						Tk1
						Mapk1
						Cnot11
						Fadd
						Zbtb2
						Ube3b
						Ccsap
						Snx13
						Wbp1
						Tnfaip8l1
						Arf1
						Clta
						Ticam1
						Usp22
						Zfp128
						1810013L24Rik
						Tmem87a
						Ier3
						C2cd3
						Syne3
						Elmo2
						Rmdn1
						9130023H24Rik
						Nbeal1
						Kpna1
						Lamtor4
						Atf3
						Zfp959
						Mcm7
						Ip6k1
						Osbpl11
						Pdcd10
						Pigv
						Tmx1
						Lamp2
						Galnt2
						Scaf8
						Pdp2
						Ncam1
						Chmp1b
						Atp6v0b
						Patl1
						Syf2
						Eya3
						Nudt7
						Slc35b2
						Naga
						Hacd2
						C130060C02Rik
						Mis18a
						Mlst8
						Pcmt1
						6430571L13Rik
						Jkamp
						Ccdc12
						Coa4
						Clptm1l
						Sidt2
						Fancd2
						Apmap
						Crbn
						Ccne1
						Csnk1g3
						Med11
						Nabp2
						Necap1
						Tbc1d22a
						Fig4
						1110008P14Rik
						Rit1
						Sptssa
						Neil3
						Ubiad1
						Efcab11
						Scaf11
						Zfand6
						Flot1
						Pkd1
						Lins1
						Klhl21
						Mcm3
						Srcap
						Mex3d
						Irgq
						Yme1l1
						Zfp384
						Abhd1
						Ppp6r1
						Mif4gd
						Vdac2
						Cit
						Rab11fip5
						Stradb
						Usp30
						Mtmr4
						Mmd
						Gskip
						Fam151b
						Rbm27
						Rbm15b
						Sema6b
						Rnf121
						Nt5c3
						Xrn2
						Gmcl1
						Slc33a1
						Nupl1
						Mff
						Stxbp3
						Rnf41
						Arpc3
						Mlec
						Mad2l1bp
						Rassf7
						Tbc1d1
						Rabif
						Slc37a4
						Wipf2
						Vcpip1
						Prkaca
						Dhx9
						Lmln
						Ubr1
						1700010I14Rik
						Slc38a1
						Hdac1
						Yipf5
						Tm2d2
						Rev3l
						Atp6v0e
						Copb2
						Nelfb
						Kif23
						Mcm2
						Vrk1
						Myl6
						Tec
						Ptpn4
						Cystm1
						Nrde2
						Crtc2
						Uap1l1
						Stat2
						Tle4
						Tmem218
						Fgfr1op2
						Zfp866
						Polm
						Cnbd2
						Fam111a
						Cdk5rap2
						Man2a1
						Rab11a
						Ociad1
						Pik3c3
						Lsm10
						Flnb
						Chsy1
						Rab33b
						Fbxl18
						Homer1
						Exd2
						Tmem170
						Zfp524
						Ubb
						Nmt1
						Smim10l1
						Wdr47
						Ing5
						Ogdh
						Tpr
						E2f7
						Ccnf
						Gm38431
						Sept7
						Otud3
						Pex3
						Sacm1l
						Tatdn2
						Dsel
						Rnft1
						Mad1l1
						Aida
						Vps18
						Tbc1d14
						Mfap3l
						Prr14
						Hexim1
						Golph3l
						Spata2l
						Bicd2
						Pfkfb3
						Xpa
						Recql
						Med16
						Fam83d
						Otud1
						Rora
						Zfp597
						Scai
						Akirin1
						Creb3l2
						1700066M21Rik
						Leng9
						Desi2
						Tctex1d2
						Hnrnpm
						Frmd8
						Gnb1
						B230219D22Rik
						Mpst
						Brca1
						Spns2
						Ficd
						Pef1
						Rbsn
						Kif1b
						Dleu2
						Plekhf2
						Tcta
						Mafk
						Ltbr
						Ankrd50
						Derl2
						Ppp1r3b
						Nsun3
						Dnajc16
						Brf1
						Mapkapk2
						Kif18b
						Zfx
						Cep83os
						H2afz
						Cnot7
						Zbtb43
						Uvssa
						Pts
						Pqlc3
						Slc41a3
						Ccdc71l
						Zfp213
						Ctbs
						Txnl4b
						Icmt
						Crlf3
						Nelfa
						Ccdc71
						Foxo1
						Baz2a
						Kpna4
						Atp9b
						Trim59
						2610005L07Rik
						Hsd17b12
						Brat1
						Sumo3
						Cfap97
						Ywhag
						Tmtc4
						Azin1
						March3
						Tmco4
						4921531C22Rik
						Abhd12
						Atf6b
						Smarcd2
						Zfp672
						Nfyc
						Tmem183a
						Hs2st1
						Bad
						Zfp276
						Oas1c
						Trrap
						Hist1h3f
						Hnrnpa2b1
						Fancm
						Alms1
						Otud6b
						Exoc4
						Nadk2
						Anp32a
						Zfand5
						Dpp8
						Myo9a
						Gm16675
						Crebbp
						Fkbpl
						Rngtt
						Smim15
						Ap2s1
						Pnp
						Frg2f1
						Shcbp1
						Kdm4a
						Dpf2
						Elovl5
						Exoc8
						Sh3bp4
						Nf2
						Cbfb
						Xrcc4
						Abhd8
						Fam50a
						Uba7
						Ttc38
						Pdk1
						Prpf8
						Rnf216
						Gdap2
						D5Ertd579e
						Cirbp
						Gtpbp2
						Gcc2
						Commd8
						Smg6
						Invs
						Arrdc3
						5031425E22Rik
						Atp6ap2
						Uxs1
						Med9os
						Ucp2
						Dip2b
						1500011B03Rik
						Ldb1
						Pura
